# Horizontal gene transfer-mediated bacterial strain variation affects host fitness

**DOI:** 10.1101/2020.09.24.311167

**Authors:** Yun Wang, Franz Baumdicker, Sven Kuenzel, Fabian Staubach

**Author notes:** **Corresponding author:** Fabian Staubach.

## Abstract

How microbes affect host fitness and environmental adaptation has become a fundamental research question in evolutionary biology. We tested for associations of bacterial genomic variation and *Drosophila melanogaster* offspring number in a microbial Genome Wide Association Study (GWAS). Leveraging strain variation in the genus *Gluconobacter*, a genus of bacteria that are commonly associated with *Drosophila* under natural conditions, we pinpoint the thiamine biosynthesis pathway (TBP) as contributing to differences in fitness conferred to the fly host. By tracing the evolutionary history of TBP genes in *Gluconobacter*, we find that TBP genes were most likely lost and reacquired by horizontal gene transfer (HGT). We suggest that HGT might contribute to microbiome flexibility and speculate that it can also more generally contribute to host adaptation.
