## supplementary figures tables and scripts for "Horizontal gene transfer-mediated bacterial strain variation affects host fitness": TableS4.csv

bacteria	thiamine	vial_ID	offspring	loads	D6	D7	D8	D9	D10	D11	D12	D13	D14	D15	fly weight	weight_per_fly	name_in_mothur	description of 16s data
P1C6_b	0	A101	51	33600	0	0	2	13	12	7	15	17	7	9	46	0.780980392156864	J101.1	pool of 5 in initial fitness assay target isolate: P1C6_b
P1C6_b	0	A103	49		0	3	8	3	22	9	8	12	13	2	45	0.925399999999997
P1C6_b	0	A156	49	44400	0	0	6	12	10	9	10	6	5	10	44	0.742244897959186	J156.1	pool of 5 in initial fitness assay target isolate: P1C6_b
P1C6_b	0	A177	21		0	4	10	4	2	2	0	0	0	0	16	0.93952380952381
P1C6_b	0	A10	40		0	0	8	5	14	12	8	6	5	4	35	0.768249999999995
P1C6_b	0	A164	31		0	4	8	4	3	6	3	6	8	4	25	0.853000000000001
P1C6_b	0	A133	33		0	4	7	5	2	7	9	4	6	10	29	0.793823529411765
P1C6_b	0	A78	18	5600	0	1	4	7	2	1	5	6	11	6	14	0.984210526315786	J78.1	pool of 5 in initial fitness assay target isolate: P1C6_b
P1C6_b	0	A137	38		0	1	9	7	3	5	12	8	5	5	33	0.723684210526313
P1D12_c	0	A8	38		0	0	2	11	8	6	19	4	7	7	34	0.825128205128204
P1D12_c	0	A45	50		0	1	9	10	11	13	14	11	9	2	43	0.739583333333329
P1D12_c	0	A93	56	184000	0	4	6	10	11	12	9	6	6	1	50	0.769636363636362	J93.1	pool of 5 in initial fitness assay target isolate: P1D12_c
P1D12_c	0	A24	55		0	2	7	6	16	18	11	7	8	6	49	0.83888888888889
P1D12_c	0	A105	61	208000	0	1	9	12	9	21	11	5	7	6	55	0.809333333333333	J105.1	pool of 5 in initial fitness assay target isolate: P1D12_c
P1D12_c	0	A138	50		0	4	4	9	12	8	11	6	11	4	45	0.83
P1D12_c	0	A70	24	4400	0	4	4	5	4	4	3	6	6	5	19	0.928749999999999	J70.1	pool of 5 in initial fitness assay target isolate: P1D12_c
P1D12_c	0	A109	28		0	4	9	5	2	6	2	2	1	1	23	0.855357142857136
P1D12_c	0	A104	30		0	3	10	4	5	6	3	0	5	2	26	0.823870967741931
P1D12_c	0	A151	44		0	3	8	6	12	10	3	10	8	2	39	0.813863636363638
P5H9_a	0	A160	53	32000	0	1	9	12	9	4	11	12	6	3	45	0.863599999999999	J160.1	pool of 5 in initial fitness assay target isolate: P5H9_a
P5H9_a	0	A162	60	35600	0	2	6	8	18	10	9	14	4	4	53	0.804137931034482	J162.1	pool of 5 in initial fitness assay target isolate: P5H9_a
P5H9_a	0	A20	45		0	2	10	8	7	11	9	6	7	4	40	0.844666666666669
P5H9_a	0	A3	48		0	0	9	9	13	11	9	7	8	8	43	0.836249999999997
P5H9_a	0	A35	51		0	1	7	10	12	13	13	4	4	0	45	0.801000000000001
P5H9_a	0	A157	44	92000	0	1	6	11	6	5	7	14	7	2	40	0.841333333333334	J157.1	pool of 5 in initial fitness assay target isolate: P5H9_a
P5H9_a	0	A150	45		0	3	9	7	4	6	13	8	6	8	38	0.821395348837213
P5H9_a	0	A12	46		0	0	10	8	12	7	15	8	9	15	42	0.846382978723404
P5H9_d	0	A120	55	116000	0	2	7	14	9	6	18	2	9	2	49	0.774444444444445	J120.1	pool of 5 in initial fitness assay target isolate: P5H9_d
P5H9_d	0	A89	68	24400	0	0	5	16	21	15	10	4	3	2	61	0.820757575757573	J89.1	pool of 5 in initial fitness assay target isolate: P5H9_d
P5H9_d	0	A102	44		0	1	10	8	13	4	10	4	3	6	40	0.737777777777776
P5H9_d	0	A96	52		0	2	6	9	13	10	9	9	6	2	46	0.79843137254902
P5H9_d	0	A16	53		0	0	10	9	19	11	19	3	5	0	48	0.610188679245284
P5H9_d	0	A23	41	2840	0	1	8	9	11	7	11	7	5	5	36	0.82609756097561	J23.1	pool of 5 in initial fitness assay target isolate: P5H9_d
P5H9_d	0	A25	42		0	0	6	12	10	11	14	6	4	7	37	0.885238095238097
P5H9_d	0	A37	42		0	0	10	4	9	11	13	5	3	3	36	0.746585365853659
P1H12_c	0	A113	52		0	4	11	12	9	8	3	7	9	5	46	0.793137254901964
P1H12_c	0	A175	59	15240	0	1	6	7	10	17	11	16	7	1	52	0.80157894736842	J175.1	pool of 5 in initial fitness assay target isolate: P1H12_c
P1H12_c	0	A6	45		0	2	5	9	14	11	10	7	9	5	40	0.773555555555557
P1H12_c	0	A68	55	4840	0	0	8	11	20	10	9	3	1	0	49	0.826666666666669	J68.1	pool of 5 in initial fitness assay target isolate: P1H12_c
P1H12_c	0	A13	47		0	3	8	9	11	10	9	8	6	4	40	0.820666666666665
P1H12_c	0	A2	17		0	2	3	5	3	3	3	1	7	5	12	0.94764705882353
P1H12_c	0	A44	27		0	3	6	7	4	4	8	4	3	3	23	0.816071428571433
P1H12_c	0	A83	23		0	3	0	5	4	5	5	4	5	9	17	0.939090909090913
P1H12_c	0	A129	20		0	6	3	4	2	1	4	4	3	6	15	0.915500000000003
P1H12_c	0	A49	15	5480	0	3	0	0	0	8	6	2	6	6	11	0.863125000000011	J49.1	pool of 5 in initial fitness assay target isolate: P1H12_c
P5B1	0	A4	53		0	1	12	8	14	8	23	11	0	5	48	0.758113207547169
P5B1	0	A38	63	49600	0	0	8	14	23	13	15	6	0	4	59	0.754062500000003	J38.1	pool of 5 in initial fitness assay target isolate: P5B1
P5B1	0	A141	63		0	0	5	9	22	12	10	14	1	4	59	0.806406250000002
P5B1	0	A108	24		0	1	9	7	5	1	2	2	4	3	19	0.897499999999999
P5B1	0	A26	51		0	2	8	10	15	12	18	13	8	3	45	0.909799999999998
P5B1	0	A30	56	7200	0	4	4	8	20	18	8	12	6	4	49	0.789074074074077	J30.1	pool of 5 in initial fitness assay target isolate: P5B1
P5B1	0	A34	11	13200	0	2	6	1	1	1	0	0	0	0	6	1.10727272727272
P5B1	0	A22	52		0	1	13	6	18	15	12	5	4	1	46	0.958039215686273
P5B1	0	A169	21		0	4	6	3	2	1	3	2	2	0	15	0.955499999999989	J169.1	pool of 5 in initial fitness assay target isolate: P5B1
P5B12	0	A145	53	14400	0	0	7	9	11	11	10	13	10	0	49	0.786296296296297	J145.1	pool of 5 in initial fitness assay target isolate: P5B12
P5B12	0	A33	47		0	1	4	14	6	17	14	6	8	0	43	0.797708333333333
P5B12	0	A127	50		0	0	8	9	12	18	8	7	8	8	43	0.986458333333334
P5B12	0	A119	40		0	5	10	4	4	5	8	4	4	2	33	0.851052631578948
P5B12	0	A28	52	52000	0	0	5	10	9	14	20	8	4	4	45	0.844000000000001	J28.1	pool of 5 in initial fitness assay target isolate: P5B12
P5B12	0	A170	28	16800	0	3	8	4	8	2	4	4	5	3	24	0.76931034482758	J170.1	pool of 5 in initial fitness assay target isolate: P5B12
P5B12	0	A81	47		0	1	4	7	11	15	10	10	6	2	42	0.799574468085107
P5E10	0	A51	48		0	2	10	9	10	11	9	9	5	3	43	0.814791666666665
P5E10	0	A64	57	49600	0	0	10	10	8	25	8	9	5	3	51	0.796428571428564	J64.1	pool of 5 in initial fitness assay target isolate: P5E10
P5E10	0	A90	55		0	2	5	11	11	10	14	9	8	6	50	0.795090909090913
P5E10	0	A106	57	23200	0	1	4	13	13	12	9	14	2	3	52	0.744736842105266	J106.1	pool of 5 in initial fitness assay target isolate: P5E10
P5E10	0	A71	44		0	1	9	6	4	15	12	6	6	7	38	0.785116279069767
P5E10	0	A167	33	87600	0	3	15	5	5	4	2	3	2	2	27	0.825937499999998	J167.1	pool of 5 in initial fitness assay target isolate: P5E10
P5E10	0	A29	47		0	5	7	13	5	10	10	6	4	2	40	0.774888888888891
P5E10	0	A11	38		0	1	8	9	7	10	6	6	10	0	34	0.783846153846152
P5E10	0	A144	35		0	1	13	6	8	1	6	7	6	2	31	0.826111111111115
P5E12	0	A9	13	15200	0	2	7	4	0	0	5	2	6	1	9	0.962857142857136	J9.1	pool of 5 in initial fitness assay target isolate: P5E12
P5E12	0	A112	27		0	2	6	9	8	4	8	10	5	2	22	0.849629629629632
P5E12	0	A19	45		0	1	8	8	13	8	16	6	11	1	39	0.827272727272727
P5E12	0	A82	52	20800	0	0	7	11	8	12	12	9	6	1	47	0.791153846153844	J82.1	pool of 5 in initial fitness assay target isolate: P5E12
P5E12	0	A7	21		0	4	8	2	4	5	0	1	2	2	16	0.949523809523801
P5E12	0	A80	31		0	3	10	8	5	3	2	2	4	1	26	0.911612903225802
P5E12	0	A84	27		0	3	9	3	3	5	4	3	0	8	23	0.906071428571437
P5E12	0	A76	32		0	0	12	7	7	4	5	3	0	0	28	0.851515151515152
P5E12	0	A171	65	11600	0	2	4	11	17	14	11	8	12	0	57	0.735806451612902	J171.1	pool of 5 in initial fitness assay target isolate: P5E12
DSM2003	0	A69	23	13.2	0	1	7	6	5	3	4	14	6	3	19	0.86333333333333	J69.1	pool of 5 in initial fitness assay target isolate: DSM2003
DSM2003	0	A17	29		0	1	6	6	4	7	10	7	10	0	23	0.861071428571429
DSM2003	0	A178	32		0	0	3	7	8	5	9	0	0	0	27	0.734375
DSM2003	0	A176	32		0	0	5	2	7	8	10	11	9	2	25	0.693999999999998
DSM2003	0	A172	42	480	0	1	7	4	0	9	13	17	8	9	37	0.801428571428565	J172.1	pool of 5 in initial fitness assay target isolate: DSM2003
DSM2003	0	A50	24		0	1	4	5	7	7	5	7	10	3	20	0.746399999999999
DSM2003	0	A116	43	24	0	1	2	4	12	8	15	19	4	7	39	0.787272727272724	J116.1	pool of 5 in initial fitness assay target isolate: DSM2003
DSM2003	0	A100	35		0	0	1	10	3	8	4	19	7	2	30	0.751428571428573
DSM2003	0	A87	31		0	0	4	6	7	4	7	4	6	0	26	0.849354838709675
DSM3504	0	A85	10		0	0	2	2	4	0	0	2	0	0	10	0.903000000000009	J85.1	pool of 5 in initial fitness assay target isolate: DSM3504
DSM3504	0	A62	13		0	0	0	8	4	2	0	0	0	0	8	0.980769230769231
DSM3504	0	A118	32	8000	0	0	1	3	10	8	4	10	16	8	27	0.799687500000001	J118.1	pool of 5 in initial fitness assay target isolate: DSM3504
DSM3504	0	A140	14		0	0	0	4	3	3	5	3	9	3	10	0.773333333333335
DSM3504	0	A99	27	1068	0	0	1	3	8	3	10	13	10	2	21	0.770769230769229	J99.1	pool of 5 in initial fitness assay target isolate: DSM3504
DSM3504	0	A139	25		0	2	2	7	7	5	2	4	6	6	20	0.749600000000005
DSM3504	0	A91	17		0	0	4	5	4	1	4	2	4	1	12	0.812352941176481
DSM3504	0	A48	9	5400	0	2	1	1	5	0	2	2	2	6	10	0.812
DSM3504	0	A18	14		0	0	6	1	3	3	6	3	4	5	10	0.821999999999995
DSM3504	0	A107	16		0	1	8	1	0	1	5	1	0	0	12	0.722352941176462
DSM7148	0	A130	37		0	2	4	7	12	7	6	7	9	9	30	0.768857142857145
DSM7148	0	A41	33		0	1	2	8	8	6	11	5	5	1	28	0.794545454545455
DSM7148	0	A92	42	1560	0	0	5	7	7	10	11	12	4	5	37	0.758095238095236	J92.1	pool of 5 in initial fitness assay target isolate: DSM7148
DSM7148	0	A161	39		0	1	6	5	8	6	11	13	10	6	35	0.736000000000001
DSM7148	0	A97	45	22000	0	2	4	6	10	11	8	10	8	4	40	0.755555555555551	J97.1	pool of 5 in initial fitness assay target isolate: DSM7148
DSM7148	0	A79	27		0	2	3	5	5	7	8	15	7	5	21	0.773461538461535
DSM7148	0	A53	24	20000	0	1	5	4	4	4	12	10	8	3	19	0.795833333333339	J53.1	pool of 5 in initial fitness assay target isolate: DSM7148
DSM7148	0	A153	35		0	1	6	3	5	8	9	12	8	6	31	0.749722222222219
DSM27644	0	A154	35		0	0	1	7	8	13	3	11	8	8	30	0.79314285714286
DSM27644	0	A67	38		0	0	3	9	7	6	15	16	8	6	32	0.809729729729725
DSM27644	0	A56	42		0	0	3	9	9	10	16	6	5	7	36	0.791707317073174
DSM27644	0	A43	31		0	1	3	4	7	8	11	7	11	6	27	0.8559375
DSM27644	0	A173	41		0	1	4	9	6	6	14	4	6	1	37	0.845238095238098
DSM27644	0	A86	37		0	2	9	5	4	8	10	7	3	7	33	0.750526315789473
DSM27644	0	A134	47	1720	0	0	6	8	6	12	9	12	2	3	41	0.834130434782606	J134.1	pool of 5 in initial fitness assay target isolate: DSM27644
DSM27644	0	A143	27	9000	0	0	4	7	9	3	3	5	2	2	23	0.830357142857147	J143.1	pool of 5 in initial fitness assay target isolate: DSM27644
DSM27644	0	A75	29		0	0	4	8	5	9	9	9	2	4	24	0.887586206896548
DSM27644	0	A114	51	600	0	0	4	7	16	4	21	6	5	4	46	0.758627450980391	J114.1	pool of 5 in initial fitness assay target isolate: DSM27644
G.morbifer	0	A123	17		0	1	0	3	8	1	3	5	6	9	13	0.82888888888888
G.morbifer	0	A163	24	480	0	0	3	4	5	6	4	6	8	3	20	0.757199999999998	J163.1	pool of 5 in initial fitness assay target isolate: G.morbifer
G.morbifer	0	A52	22		0	1	2	7	3	4	9	8	5	4	17	0.749999999999995
G.morbifer	0	A179	16		0	1	3	2	7	1	2	5	1	6	11	0.771875000000001
G.morbifer	0	A148	18		0	1	3	4	6	3	5	3	7	8	14	0.773684210526318
G.morbifer	0	A155	29	4000	0	1	4	6	6	6	5	5	8	5	25	0.729666666666662	J155.1	pool of 5 in initial fitness assay target isolate: G.morbifer
G.morbifer	0	A149	15		0	0	0	7	4	3	2	4	1	5	10	0.815333333333342	J149.1	pool of 5 in initial fitness assay target isolate: G.morbifer
G.morbifer	0	A32	10	372	0	0	3	4	3	1	2	3	8	1	6	0.745454545454539
ctrl	0	A73	7		0	0	0	0	2	3	2	1	0	0	7	0.948571428571427	J73.1	pool of 4 in initial fitness assay treatment negative control
ctrl	0	A126	0		0	0	0	0	0	0	0	0	0	0			J126.1	pool of food in initial fitness assay treatment negative control
ctrl	0	A72	0		0	0	0	0	0	0	0	0	0	0
ctrl	0	A40	0		0	0	0	0	0	0	0	0	0	0
ctrl	0	A168	8	0	0	0	0	0	5	0	2	0	0	0	9	1.03333333333334	J168.1	pool of 4 in initial fitness assay treatment negative control
ctrl	0	A142	0		0	0	0	0	0	0	0	0	0	0
ctrl	0	A14	1		0	0	0	0	2	0	0	0	0	0
conventional	0	A1	55		0	0	12	27	12	3	3	0	3	2	50	0.820909090909093
conventional	0	A158	88	188000	0	9	20	20	19	17	0	5	0	7	81	0.825000000000002	J158.1	pool of 5 in initial fitness assay treatment conventional lab microbes
conventional	0	A117	27	152000	0	1	5	9	6	2	4	3	0	0	23	1.08928571428571	J117.1	pool of 5 in initial fitness assay treatment conventional lab microbes
conventional	0	A31	57		0	10	18	20	20	17	3	11	0	0	53	1.275
conventional	0	A54	89	156000	0	1	16	23	26	14	13	3	6	2	84	0.859550561797753	J54.1	pool of 5 in initial fitness assay treatment conventional lab microbes
conventional	0	A166	82		0	5	19	18	24	12	4	4	10	4	78	0.886144578313255
conventional	0	A152	51		0	9	15	11	15	12	5	4	13	2	46	1.28725490196078
conventional	0	A159	53		0	1	13	8	15	8	6	6	5	2	48	1.00622641509434
conventional	0	A58	84		0	6	21	20	22	13	7	4	3	1	78	0.857831325301203
P5H9_a	0	B139	46		0	4	12	7	9	6	6	8	3	2	46	0.863695652173913
P5H9_a	0	B100	39		0	3	8	7	10	7	5	11	2	8	38	0.84578947368421
P5H9_a	0	B129	48		0	7	4	10	14	4	8	8	2	3	46	0.838043478260871
P5H9_a	0	B74	50	2600	0	6	6	10	14	7	9	7	4	4	49	0.821836734693877	O74.1	pool of 5 in initial fitness assay target isolate: P5H9_a
P5H9_a	0	B91	55	6880	0	4	8	10	16	6	13	3	6	6	55	0.827272727272727	O91.1	pool of 5 in initial fitness assay target isolate: P5H9_a
P5H9_a	0	B20	44		0	1	6	12	11	9	7	9	7	1	44	0.851136363636362
P5H9_a	0	B84	47		0	2	5	13	15	4	7	13	5	1	47	0.896808510638297
P5H9_a	0	B118	29	3.6	0	8	11	6	4	0	0	0	0	0	29	0.87103448275862	O118.1	pool of 5 in initial fitness assay target isolate: P5H9_a
P1H12_c	0	B26	44		0	3	5	10	12	12	8	8	4	8	42	0.807380952380952
P1H12_c	0	B79	46		0	3	6	10	13	10	8	9	2	4	44	0.807272727272727
P1H12_c	0	B3	36		0	5	10	5	9	5	7	8	12	2	34	0.791764705882352
P1H12_c	0	B103	62	432	0	3	5	11	16	14	1	16	4	5	60	0.802999999999999	O103.1	pool of 5 in initial fitness assay target isolate: P1H12_c
P1H12_c	0	B32	36	768	0	3	11	1	14	6	2	8	4	6	36	0.860555555555556	O32.1	pool of 5 in initial fitness assay target isolate: P1H12_c
P1H12_c	0	B117	44		0	5	4	7	14	11	6	7	7	2	43	0.809302325581394
P1H12_c	0	B57	43		0	4	6	9	10	8	9	12	5	3	43	0.870697674418606
P1H12_c	0	B38	47	277.2	0	3	6	1	16	13	12	9	5	2	47	0.775744680851065	O38.1	pool of 5 in initial fitness assay target isolate: P1H12_c
P1H12_c	0	B55	41		0	4	6	4	8	12	18	11	4	3	40	0.819749999999999
P5B1	0	B51	49		0	4	8	9	17	9	5	8	4	4	49	0.815510204081633
P5B1	0	B43	52		0	3	7	10	12	15	11	9	3	3	51	0.814117647058823
P5B1	0	B64	59	10400	0	1	7	15	20	10	7	7	4	3	58	0.838965517241379	O64.1	pool of 5 in initial fitness assay target isolate: P5B1
P5B1	0	B138	57	102000	0	1	11	8	21	7	5	5	1	1	55	0.935636363636362	O138.1	pool of 5 in initial fitness assay target isolate: P5B1
P5B1	0	B29	25	7080	0	10	6	6	1	0	2	3	0	1	24	0.987083333333336	O29.1	pool of 5 in initial fitness assay target isolate: P5B1
P5B1	0	B93	43		1	5	7	11	7	5	8	1	1	1	43	0.865116279069768
P5B1	0	B42	52		0	4	11	6	18	7	14	6	3	2	50	0.8048
P5E12	0	B85	39		0	2	9	8	6	4	10	9	2	2	36	0.848055555555558
P5E12	0	B12	35		0	6	9	5	10	1	6	9	0	5	35	0.833999999999998
P5E12	0	B105	41		0	3	7	7	8	10	9	4	5	5	40	0.79975
P5E12	0	B30	32	7880	0	4	5	4	8	7	9	4	-1	13	32	0.970000000000002	O30.1	pool of 5 in initial fitness assay target isolate: P5E12
P5E12	0	B63	44	7720	0	2	9	7	14	5	11	8	5	2	43	0.873720930232559	O63.1	pool of 5 in initial fitness assay target isolate: P5E12
P5E12	0	B124	40		0	6	5	4	10	5	9	5	3	8	38	0.909473684210528
P5E12	0	B109	40		0	5	6	8	7	3	6	8	6	3	39	0.856666666666666
P5E12	0	B47	37		0	2	5	7	7	9	7	7	8	2	37	0.875405405405405
P5E12	0	B127	50	5880	0	2	11	6	11	8	9	6	5	3	49	0.881428571428573	O127.1	pool of 5 in initial fitness assay target isolate: P5E12
DSM2343	0	B33	26		0	2	1	4	9	4	13	8	10	6	26	0.799999999999998
DSM2343	0	B15	25		0	0	5	4	8	5	2	8	6	4	25	0.819200000000001
DSM2343	0	B49	31		0	0	4	5	6	8	12	10	10	4	30	0.788666666666669
DSM2343	0	B50	26		0	1	7	6	3	9	5	14	5	3	26	0.853846153846156
DSM2343	0	B98	37	912	0	0	3	6	7	9	12	7	12	12	35	0.782	O98.1	pool of 5 in initial fitness assay target isolate: DSM2343
DSM2343	0	B68	32		0	1	3	8	7	6	10	11	14	8	32	0.886875
DSM2343	0	B28	25	45.6	0	0	6	2	4	9	18	13	11	4	25	0.808000000000002	O28.1	pool of 5 in initial fitness assay target isolate: DSM2343
DSM2343	0	B58	26		0	0	5	7	5	6	5	7	13	3	24	0.898333333333331
DSM2343	0	B104	41	282	0	2	4	3	2	7	17	13	11	7	39	0.726666666666665	O104.1	pool of 5 in initial fitness assay target isolate: DSM2343
G.morbifer	0	B24	19		0	0	3	5	7	2	5	5	7	7	19	0.767894736842107
G.morbifer	0	B83	20		0	0	4	3	2	7	7	4	10	3	20	0.730500000000001
G.morbifer	0	B115	25	3288	0	0	4	3	5	6	4	6	1	5	24	0.703333333333333	O115.1	pool of 5 in initial fitness assay target isolate: G.morbifer
G.morbifer	0	B41	14		0	1	4	6	3	0	4	3	7	5	14	0.779285714285712
G.morbifer	0	B1	13		0	1	3	0	5	4	2	10	5	9	12	0.661666666666671
G.morbifer	0	B56	11	19.2	0	1	1	1	4	3	2	4	6	4	11	0.763636363636362	O56.1	pool of 5 in initial fitness assay target isolate: G.morbifer
G.morbifer	0	B9	16		0	1	1	4	4	3	4	4	5	8	14	0.765000000000003
G.morbifer	0	B19	16		0	0	2	3	5	4	4	4	4	6	16	0.810000000000002
G.morbifer	0	B110	22	180	0	0	4	2	4	3	5	6	5	5	20	0.625999999999999	O110.1	pool of 5 in initial fitness assay target isolate: G.morbifer
G.morbifer	0	B14	13		0	0	1	5	6	2	2	2	10	5	14	0.724285714285713
P.Sneebia	0	B4	17		0	0	0	2	3	7	7	10	4	4	16	0.811875000000001
P.Sneebia	0	B44	12	360	0	0	0	1	5	2	11	9	3	3	13	0.835384615384616	O44.1	pool of 3 in initial fitness assay target isolate: P.Sneebia
P.Sneebia	0	B112	30	162	0	0	0	3	8	3	10	12	2	5	30	0.772333333333332	O112.1	pool of 5 in initial fitness assay target isolate: P.Sneebia
P.Sneebia	0	B145	30	36	0	0	0	3	8	4	6	14	7	1	30	0.787	O145.1	pool of 5 in initial fitness assay target isolate: P.Sneebia
P.Sneebia	0	B67	22		0	0	0	1	9	6	8	5	3	0	21	0.891904761904763
P.Sneebia	0	B128	25		0	0	0	2	7	1	12	9	3	3	25	0.876399999999999
P.Sneebia	0	B90	15		0	0	2	5	2	2	6	4	9	6	14	0.915714285714289
P.Sneebia	0	B132	28		0	0	0	2	10	11	2	5	0	4	28	0.872142857142856
P.Sneebia	0	B92	21		0	0	0	0	11	6	6	9	5	1	20	0.7875
C.intestini	0	B133	27	0	0	0	0	3	4	10	6	6	0	3	27	0.787777777777777
C.intestini	0	B27	26	3156	0	0	1	3	8	10	10	4	1	4	26	0.786923076923074	O27.1	pool of 5 in initial fitness assay target isolate: C.intestini
C.intestini	0	B48	23		0	0	0	2	6	6	13	5	6	1	23	0.809130434782609
C.intestini	0	B40	23		0	0	0	5	6	7	8	3	3	3	23	0.829565217391301
C.intestini	0	B94	25		0	0	0	4	5	10	6	8	2	0	24	0.768333333333336
C.intestini	0	B62	23		0	0	0	1	6	9	11	6	3	3	23	0.800000000000004
C.intestini	0	B70	20		0	0	0	5	7	5	4	6	2	5	20	0.8	O70.1	pool of 5 in initial fitness assay target isolate: C.intestini
C.intestini	0	B140	26		0	0	1	1	5	9	11	3	3	2	26	0.75	O140.1	pool of 5 in initial fitness assay target isolate: C.intestini
C.intestini	0	B71	15	0	0	0	0	0	4	8	5	3	3	0	14	0.850000000000006
C.intestini	0	B22	21		0	0	0	2	10	5	8	8	5	4	20	0.7625
ctrl	0	B119	0		0	0	0	0	0	0	0	0	0	0
ctrl	0	B144	0		0	0	0	0	0	0	0	0	0	0
ctrl	0	B17	0		0	0	0	0	0	0	0	0	0	0
ctrl	0	B21	5		0	0	0	2	4	0	0	0	0	0
ctrl	0	B2	1		0	0	0	1	0	0	0	0	0	0
ctrl	0	B96	0		0	0	0	0	0	0	0	0	0	0
ctrl	0	B73	0		0	0	0	0	0	0	0	0	0	0
ctrl	0	B65	0		0	0	0	0	0	0	0	0	0	0
DSM2343	1	R41	28	NA	0	2	3	6	5	13	3	7	5	5	25	0.904399999999996
DSM2343	1	R110	18	NA	0	0	9	6	10	6	7	6	5	5	14	1.49714285714286
DSM2343	1	R118	25	NA	0	0	6	7	8	10	6	4	9	4	24	0.876249999999999
DSM2343	1	R59	30	146.4	0	0	2	5	8	7	8	16	11	5	29	0.81206896551724	R59_1.1	pool of 5 in experiment that addition thiamine was supplemented target isolate: DSM2343
DSM2343	1	R38	30	420	0	0	3	4	9	3	13	13	13	6	28	0.64892857142857	R38_1.1	pool of 2 in experiment that addition thiamine was supplemented target isolate: DSM2343
DSM2343	1	R122	27	NA	0	1	2	7	10	6	2	4	4	6	24	0.859999999999999
DSM2343	1	R25	17	1536	0	1	1	7	7	4	11	10	6	9	14	0.848571428571428	R25_1.1	pool of 4 in experiment that addition thiamine was supplemented target isolate: DSM2343
DSM2343	1	R93	17	NA	0	2	2	4	1	6	3	9	8	6	16	0.890625
DSM2343	1	R21	29	NA	0	1	0	7	6	8	10	11	10	2	29	0.762413793103445
DSM2343	1	R111	27	NA	0	1	2	7	8	5	8	13	9	10	25	0.838400000000001
DSM2003	1	R23	24	NA	0	0	2	8	4	6	12	8	10	7	24	0.874583333333334	R23_1.1	pool of 5 in experiment that addition thiamine was supplemented target isolate: DSM2003
DSM2003	1	R116	33	3.6	0	0	6	4	10	8	8	5	8	4	32	0.881249999999998	R116_1.1	pool of 5 in experiment that addition thiamine was supplemented target isolate: DSM2003
DSM2003	1	R87	26	NA	0	0	0	6	6	8	12	20	8	6	24	0.856249999999998
DSM2003	1	R75	26	NA	0	0	2	6	7	9	8	9	13	9	24	0.852500000000001
DSM2003	1	R121	30	0	0	0	2	7	7	13	5	6	11	6	29	0.765172413793105	R121_1.1	pool of 5 in experiment that addition thiamine was supplemented target isolate: DSM2003
DSM2003	1	R67	27	NA	0	3	1	1	6	10	8	4	9	10	24	0.768333333333331
DSM2003	1	R78	29	NA	0	0	2	6	6	11	11	8	0	10	28	0.777499999999999
DSM2003	1	R112	18	0	0	0	2	7	3	2	11	13	5	8	16	0.994999999999997	old112.1	pool of 5 in experiment that addition thiamine was supplemented target isolate: DSM2003
DSM3504	1	R95	15	NA	0	1	4	5	1	1	5	7	5	3	13	0.942307692307692
DSM3504	1	R103	17	NA	0	0	3	4	1	6	6	1	4	6	17	0.792352941176472
DSM3504	1	R27	20	2640	0	0	1	6	3	7	4	5	6	6	19	0.864210526315787	R27_1.1	pool of 5 in experiment that addition thiamine was supplemented target isolate: DSM3504
DSM3504	1	R68	23	48	0	0	4	4	5	8	7	0	6	7	20	0.869999999999999	R68_1.1	pool of 5 in experiment that addition thiamine was supplemented target isolate: DSM3504
DSM3504	1	R119	11	NA	0	0	4	1	1	2	5	1	5	3	10	1.046	R119_1.1	pool of 5 in experiment that addition thiamine was supplemented target isolate: DSM3504
DSM3504	1	R107	17	NA	0	0	1	5	3	7	0	8	6	3	15	0.946666666666662
DSM3504	1	R4	10	295	0	0	0	1	2	8	5	13	19	14	8	0.96875
P1C6_b	1	R7	31	NA	0	0	6	9	7	7	4	4	5	6	30	0.835666666666668
P1C6_b	1	R9	15	86.4	0	1	6	3	2	4	5	3	5	1	15	0.982000000000001
P1C6_b	1	R80	25	NA	0	0	2	10	3	8	9	5	11	4	24	0.865	R80_1.1	pool of 5 in experiment that addition thiamine was supplemented target isolate: P1C6_b
P1C6_b	1	R86	27	NA	0	2	10	5	7	1	3	9	3	4	27	0.859259259259261
P1C6_b	1	R113	34	5080	0	0	5	8	12	14	10	8	6	7	31	1.05387096774194	R113_1.1	pool of 5 in experiment that addition thiamine was supplemented target isolate: P1C6_b
P1C6_b	1	R2	34	24000	0	0	9	4	7	10	4	5	4	4	34	0.858235294117645	R2_1.1	pool of 5 in experiment that addition thiamine was supplemented target isolate: P1C6_b
P1C6_b	1	R35	30	NA	0	0	1	7	8	10	13	9	6	6	28	0.811785714285715
P1C6_b	1	R42	27	NA	0	0	2	4	8	9	11	8	12	6	25	0.895599999999999
P1C6_b	1	R15	31	NA	0	0	3	11	6	6	12	6	9	7	30	0.871999999999999
P1C6_b	1	R70	27	NA	0	1	2	0	12	7	11	5	7	5	25	0.792400000000002
DSM27644	1	R64	34	NA	0	0	6	5	6	9	10	4	7	6	32	0.7621875
DSM27644	1	R83	36	4	0	0	2	7	7	13	10	1	14	0	36	0.821666666666668	R83_1.1	pool of 5 in experiment that addition thiamine was supplemented target isolate: DSM27644
DSM27644	1	R1	29	NA	0	0	8	4	7	11	9	3	11	11	29	0.807931034482761
DSM27644	1	R63	27	NA	0	0	3	7	4	7	13	12	7	2	25	0.890799999999999
DSM27644	1	R73	31	NA	0	0	4	5	8	8	12	4	7	2	30	0.975999999999999
DSM27644	1	R49	25	704	0	1	1	7	5	9	17	4	3	10	25	0.816399999999999	R49_1.1	pool of 5 in experiment that addition thiamine was supplemented target isolate: DSM27644
DSM27644	1	R94	34	NA	0	0	1	8	6	10	14	7	7	11	32	0.970312500000002
DSM27644	1	R92	36	81.6	0	0	2	4	9	12	12	8	5	1	33	0.908181818181819	R92_1.1	pool of 5 in experiment that addition thiamine was supplemented target isolate: DSM27644
DSM27644	1	R100	32	NA	0	3	4	2	10	10	5	9	2	15	29	1.09344827586207
DSM27644	1	R108	28	NA	0	1	2	8	7	7	8	8	5	13	25	0.866399999999999
G.morbifer	1	R105	13	NA	0	1	2	2	5	3	2	4	7	6	12	0.880833333333337	R105_1.1	pool of 5 in experiment that addition thiamine was supplemented target isolate: G.morbifer
G.morbifer	1	R117	18	NA	0	0	3	5	3	4	7	3	5	7	16	0.794375000000002
G.morbifer	1	R52	19	NA	0	1	3	7	2	5	4	3	6	7	17	0.830000000000001
G.morbifer	1	R89	15	NA	0	0	0	3	4	7	2	5	7	6	15	0.774666666666667
G.morbifer	1	R45	8	9810	0	0	1	3	7	1	6	5	4	9	8	0.95750000000001	old45.1	pool of 4 in experiment that addition thiamine was supplemented target isolate: G.morbifer
G.morbifer	1	R114	15	NA	0	1	1	7	3	1	2	6	2	10	15	0.861999999999997
G.morbifer	1	R90	19	NA	0	0	3	5	3	7	6	10	5	6	17	0.750588235294117
G.morbifer	1	R5	20	4	0	0	1	10	4	4	0	0	3	3	20	0.7875	R5_1.1	pool of 5 in experiment that addition thiamine was supplemented target isolate: G.morbifer
G.morbifer	1	R34	16	NA	0	0	1	4	8	3	1	5	7	6	14	0.899285714285717
G.morbifer	1	R72	19	3324	0	1	3	5	3	5	4	4	1	7	19	0.799473684210529	R72_1.1	pool of 4 in experiment that addition thiamine was supplemented target isolate: G.morbifer
C.intestini	1	R18	20	NA	0	0	1	1	5	10	7	10	2	1	19	NA
C.intestini	1	R30	35	24	0	0	0	1	10	14	8	3	1	0	33	0.861212121212123	R30_1.1	pool of 5 in experiment that addition thiamine was supplemented target isolate: C.intestini
C.intestini	1	R96	18	NA	0	0	0	2	8	8	6	4	1	5	17	0.837058823529406
C.intestini	1	R82	22	NA	0	0	0	0	11	7	8	3	1	0	21	0.872380952380955
C.intestini	1	R53	20	NA	0	0	0	5	8	4	3	0	4	2	19	0.802631578947369
C.intestini	1	R31	17	253.2	0	0	0	1	4	12	15	9	3	2	17	0.879999999999995	R31_1.1	pool of 4 in experiment that addition thiamine was supplemented target isolate: C.intestini
C.intestini	1	R79	23	NA	0	0	0	3	5	10	9	12	2	5	19	0.851578947368424
C.intestini	1	R36	20	NA	0	0	1	3	5	7	19	7	6	2	18	0.857777777777775
C.intestini	1	R104	31	0	0	0	0	3	8	11	16	0	0	3	30	0.822999999999998	R104_1.1	pool of 5 in experiment that addition thiamine was supplemented target isolate: C.intestini
ctrl	1	R22	0	NA	0	0	0	0	0	0	0	0	0	0
ctrl	1	R39	3	NA	0	0	0	0	1	0	0	0	0	0	3	1.09666666666665
ctrl	1	R102	0	NA	0	0	0	0	0	0	0	0	0	0
ctrl	1	R98	0	NA	0	0	0	0	0	0	0	0	0	0
ctrl	1	R19	5	NA	0	0	0	0	2	2	1	1	0	0	5	NA
ctrl	1	R33	2	NA	0	0	0	0	1	0	0	0	0	0	2	1.11000000000001	R33_1.1	pool of 2 in experiment that addition thiamine was supplemented treatment negative control
ctrl	1	R120	13	0	0	0	0	0	6	6	3	5	7	6	12	0.897499999999999
ctrl	1	R55	4	NA	0	0	0	0	0	4	0	2	0	0	4	0.877499999999998	R55_1.1	pool of 4 in experiment that addition thiamine was supplemented treatment negative control
ctrl	1	R69	5	NA	0	0	0	0	2	0	2	0	0	0	4	1.32500000000002
